# Constitutive nuclear accumulation of endogenous alpha-synuclein in mice causes motor dysfunction and cortical atrophy, independent of protein aggregation

**DOI:** 10.1101/2021.10.13.464123

**Authors:** Haley M. Geertsma, Terry R. Suk, Konrad M. Ricke, Kyra Horsthuis, Jean-Louis A. Parmasad, Zoe Fisk, Steve M. Callaghan, Maxime W.C. Rousseaux

**Affiliations:** Department of Cellular and Molecular Medicine, University of Ottawa, Ottawa, ON, K1H8M5; University of Ottawa Brain and Mind Research Institute, Ottawa, ON, K1H8M5; Ottawa Institute of Systems Biology, Ottawa, ON, K1H8M5; Eric Poulin Center for Neuromuscular Diseases, Ottawa, ON, K1H8M5

**Keywords:** Nuclear alpha-synuclein, Parkinson’s disease, Neurodegeneration, Darpp-32

## Abstract

**Background:** A growing body of evidence suggests that nuclear alpha-synuclein (αSyn) plays a role in the pathogenesis of Parkinson’s disease (PD). However, this question has been difficult to address as controlling the localization of αSyn in experimental systems often requires protein overexpression, which affects its aggregation propensity.

**Methods:** We engineered *Snca*^*NLS*^ mice which localize endogenous αSyn to the nucleus. We characterized these mice on a behavioral, histological, and biochemical level to determine whether the increase of nuclear αSyn is sufficient to elicit PD-like phenotypes.

**Results:** *Snca*^*NLS*^ mice exhibit age-dependent motor deficits and altered gastrointestinal function. We found that these phenotypes were not linked to αSyn aggregation or phosphorylation. Through histological analyses, we observed motor cortex atrophy in the absence of midbrain dopaminergic neurodegeneration. We sampled cortical proteomes of *Snca*^*NLS*^ mice and controls to determine the molecular underpinnings of these pathologies. Interestingly, we found several dysregulated proteins involved in dopaminergic signaling, namely Darpp-32, which we further confirmed was decreased in cortical samples of the *Snca*^*NLS*^ mice compared to controls via immunoblotting.

**Conclusions:** These results suggest that chronic *endogenous* nuclear αSyn can elicit toxic phenotypes in mice, independent of its aggregation. This model raises key questions related to the mechanism of αSyn toxicity in PD and provides a new model to study an underappreciated aspect of PD pathogenesis.
