## Supplementary Table 1 for "Constitutive nuclear accumulation of endogenous alpha-synuclein in mice causes motor dysfunction and cortical atrophy, independent of protein aggregation"

### Sheet: Antibodies
Antibodies (alphabetical)	Provider (cat#)	Species	Application	Concentration
Primary Antibodies
α-synuclein	BD Bioscience (610787)	Mouse	Immunofluoresence	1:2,000
			Immunohistochemistry	1:2,000
			Western blot	1:500 to 1:2,000
Darpp-32	Cell Signal (2306S)	Rabbit	Western blot	1:1,000
GAPDH	Protein Tech (60004-1-1G)	Mouse	Western blot	1:100,000
hSA4 (α-synuclein)	non-commercial*	Rabbit	Immunofluoresence	1:1,000	*non-commercial polyclonal antibody raised and purified against recombinant, full-length human, alpha-synuclein (as described by Mollenhauer et al, 2008). Of note, its monoclonal antibody is commercially available through Abcam (ab138501)
MAP2	Abcam (ab5392)	Chicken	Immunofluoresence	1:2,000
pS129 α-synuclein	Abcam (ab51253)	Rabbit	Immunohistochemistry	1:1,000
			Western blot	1:1,000
Synapsin	Synaptic Systems (106001)	Mouse	Immunofluoresence	1:1,000
Tyrosine hydroxylase	Millipore Sigma (ab152)	Rabbit	Immunohistochemistry	1:5,000
Secondary Antibodies
Goat-anti-Chicken IgY (H+L) Alexa Fluor 647	Thermo Scientific (A21449)	Chicken	Immunofluoresence	1:500
Goat-anti-Mouse IgG (H+L) Alexa Fluor 488	Thermo Scientific (A11001)	Mouse
Goat-anti-Rabbit IgG (H+L) Alexa Fluor 594	Thermo Scientific (A11012)	Rabbit
Biotin-SP-AffiniPure Goat-anti-Rabbit IgG (H+L)	Jackson ImmunoResearch (111-065-003)	Rabbit	Immunohistochemistry	1:250
Peroxidase AffiniPure Donkey-anti-Mouse IgG (H+L) Peroxidase	Jackson ImmunoResearch (715-035-150)	Mouse	Western blot	1:10,000
Peroxidase AffiniPure Donkey-anti-Rabbit IgG (H+L) Peroxidase	Jackson ImmunoResearch (711-035-152)	Rabbit
Tertiary Antibodies
Streptavidin-Horseradish Peroxidase Conjugate	Cytiva (RPN1231-2ML)	-	Immunihistochemistry	1:1,000
Staining Kits
VectaShield Antifade Mounting Medium with DAPI	MJS BioLynx (VECTH1200)	-	Immunofluoresence	-
DAB Substrate Kit, Peroxidase HRP, with Nickel (3,3'-diaminobenzidine)	MJS BioLynx (VECTSK4100)	-	Immunohistochemistry	-
