## Supplementary Table 2 for "Constitutive nuclear accumulation of endogenous alpha-synuclein in mice causes motor dysfunction and cortical atrophy, independent of protein aggregation"

### Sheet: Sheet1
Identified Protein	Accession Number	Alternate ID	Mann-Whitney Test (p-value) Benjamini-Hochberg (p < 0.00005)	Log2 Fold Change by Category (NLS-NLS / Reference)
Apical junction component 1 homolog OS=Mus musculus OX=10090 GN=Ajm1 PE=1 SV=1	A2AJA9 (+1)	Ajm1	0.047	5.8
Myotubularin-related protein 7 (Fragment) OS=Mus musculus OX=10090 GN=Mtmr7 PE=1 SV=1	G3UYB7 (+3)	Mtmr7	0.25	4.37		10 high-confidence hits
Membrane-associated progesterone receptor component 2 OS=Mus musculus OX=10090 GN=Pgrmc2 PE=1 SV=2	Q80UU9	Pgrmc2	0.17	4.32
Amyloid-beta A4 precursor protein-binding family A member 1 OS=Mus musculus OX=10090 GN=Apba1 PE=1 SV=2	B2RUJ5 (+1)	Apba1	0.076	4.29
Adenomatosis polyposis coli OS=Mus musculus OX=10090 GN=Apc PE=1 SV=1	B2RUG9 (+5)	Apc	0.6	2.71
Cluster of Myosin regulatory light chain 12B OS=Mus musculus OX=10090 GN=Myl12b PE=1 SV=2 (Q3THE2)	Q3THE2 [2]	Myl12b	0.12	2.68
Glucosamine-6-phosphate isomerase OS=Mus musculus OX=10090 GN=Gnpda2 PE=1 SV=1	D3YWR1 (+2)	Gnpda2	0.07	2.59
Cytoplasmic protein NCK2 OS=Mus musculus OX=10090 GN=Nck2 PE=1 SV=1	O55033	Nck2	0.076	2.37
Protein phosphatase methylesterase 1 OS=Mus musculus OX=10090 GN=Ppme1 PE=1 SV=5	Q8BVQ5	Ppme1	0.33	2.37
Cluster of Integrin-associated protein OS=Mus musculus OX=10090 GN=Cd47 PE=1 SV=1 (A0A2R8VK70)	A0A2R8VK70 [2]	Cd47	0.13	2.27
Eukaryotic translation initiation factor 4H OS=Mus musculus OX=10090 GN=Eif4h PE=1 SV=3	Q9WUK2 (+1)	Eif4h	0.26	2.15
Cluster of Transcription elongation factor A protein-like 5 OS=Mus musculus OX=10090 GN=Tceal5 PE=1 SV=1 (Q8CCT4)	Q8CCT4 [4]	Tceal5	0.45	2.01
Tyrosine-protein phosphatase non-receptor type 11 OS=Mus musculus OX=10090 GN=Ptpn11 PE=1 SV=3	P35235 (+1)	Ptpn11	0.25	1.94
Monofunctional C1-tetrahydrofolate synthase, mitochondrial OS=Mus musculus OX=10090 GN=Mthfd1l PE=1 SV=2	Q3V3R1	Mthfd1l	0.29	1.8
Lamina-associated polypeptide 2, isoforms beta/delta/epsilon/gamma OS=Mus musculus OX=10090 GN=Tmpo PE=1 SV=4	Q61029 (+5)	Tmpo	0.35	1.76
Protein FAM98B OS=Mus musculus OX=10090 GN=Fam98b PE=1 SV=1	Q80VD1	Fam98b	0.096	1.74
Interleukin enhancer-binding factor 2 OS=Mus musculus OX=10090 GN=Ilf2 PE=1 SV=1	Q9CXY6	Ilf2	0.17	1.71
Tubulin-specific chaperone D OS=Mus musculus OX=10090 GN=Tbcd PE=1 SV=1	Q8BYA0	Tbcd	0.33	1.64
BTB/POZ domain-containing protein 8 OS=Mus musculus OX=10090 GN=Btbd8 PE=1 SV=1	A0A1D5RL96 (+1)	Btbd8	0.35	1.58
Integrin alpha-V OS=Mus musculus OX=10090 GN=Itgav PE=1 SV=1	A2AKI5 (+1)	Itgav	0.18	1.54
Glutathione hydrolase 7 (Fragment) OS=Mus musculus OX=10090 GN=Ggt7 PE=1 SV=1	A2AQN2 (+1)	Ggt7	0.6	1.38
Importin subunit alpha-4 OS=Mus musculus OX=10090 GN=Kpna3 PE=1 SV=1	O35344	Kpna3	0.17	1.33
Cluster of Calcium-transporting ATPase OS=Mus musculus OX=10090 GN=Atp2b2 PE=1 SV=1 (F8WHB1)	F8WHB1 [4]	Atp2b2	0.13	1.32
Secretory carrier-associated membrane protein OS=Mus musculus OX=10090 GN=Scamp3 PE=1 SV=1	E9Q855 (+2)	Scamp3	0.085	1.3
Vacuolar protein sorting-associated protein 51 homolog OS=Mus musculus OX=10090 GN=Vps51 PE=1 SV=2	Q3UVL4 (+1)	Vps51	0.071	1.29
Voltage-dependent R-type calcium channel subunit alpha OS=Mus musculus OX=10090 GN=Cacna1e PE=1 SV=1	A0A087WS83 (+3)	Cacna1e	0.049	1.24
Heterogeneous nuclear ribonucleoprotein A/B OS=Mus musculus OX=10090 GN=Hnrnpab PE=1 SV=1	Q99020	Hnrnpab	0.23	1.24
Eukaryotic peptide chain release factor subunit 1 OS=Mus musculus OX=10090 GN=Etf1 PE=1 SV=4	Q8BWY3	Etf1	0.059	1.22
Calmodulin-regulated spectrin-associated protein 2 OS=Mus musculus OX=10090 GN=Camsap2 PE=1 SV=1	A0A0A6YY67 (+3)	Camsap2	0.75	1.19
GTP-binding protein Rheb OS=Mus musculus OX=10090 GN=Rheb PE=1 SV=1	Q921J2	Rheb	0.15	1.15
ADP-ribosylation factor GTPase-activating protein 1 OS=Mus musculus OX=10090 GN=Arfgap1 PE=1 SV=1	V9GWV1 (+1)	Arfgap1	0.2	1.13
Cullin-2 OS=Mus musculus OX=10090 GN=Cul2 PE=1 SV=2	Q9D4H8	Cul2	0.2	1.13
Actin-binding LIM protein 2 OS=Mus musculus OX=10090 GN=Ablim2 PE=1 SV=1	E9Q0W6 (+1)	Ablim2	0.35	1.13
Vesicular glutamate transporter 1 OS=Mus musculus OX=10090 GN=Slc17a7 PE=1 SV=2	Q3TXX4	Slc17a7	0.2	1.12
Coiled-coil domain-containing protein 177 OS=Mus musculus OX=10090 GN=Ccdc177 PE=1 SV=1	Q3UHB8	Ccdc177	0.6	1.12
ELAV-like protein OS=Mus musculus OX=10090 GN=Elavl3 PE=1 SV=1	A0A1L1SS95 (+2)	Elavl3	0.12	1.11
Alpha-1-antitrypsin 1-1 OS=Mus musculus OX=10090 GN=Serpina1a PE=1 SV=1	A0A0A0MQA3 (+3)	Serpina1a	0.036	1.09
Phosphoribosyl pyrophosphate synthase-associated protein 2 OS=Mus musculus OX=10090 GN=Prpsap2 PE=1 SV=1	Q8R574	Prpsap2	0.11	1.09
Hepatoma-derived growth factor-related protein 3 OS=Mus musculus OX=10090 GN=Hdgfl3 PE=1 SV=2	Q9JMG7 (+1)	Hdgfl3	0.17	1.09
Cluster of Heterogeneous nuclear ribonucleoprotein H OS=Mus musculus OX=10090 GN=Hnrnph1 PE=1 SV=3 (O35737)	O35737 [4]	Hnrnph1	0.2	1.07
Signal transducing adapter molecule 1 OS=Mus musculus OX=10090 GN=Stam PE=1 SV=3	P70297 (+1)	Stam	0.25	1.06
Metaxin OS=Mus musculus OX=10090 GN=Mtx3 PE=1 SV=2	D3YTP3	Mtx3	0.082	1.05
ADP-ribosylation factor-binding protein GGA3 OS=Mus musculus OX=10090 GN=Gga3 PE=1 SV=1	A2A9W7 (+2)	Gga3	0.5	1.03
Ataxin-2-like protein OS=Mus musculus OX=10090 GN=Atxn2l PE=1 SV=1	A0A0U1RPL0 (+5)	Atxn2l	0.17	1.02
Leucine-rich repeat-containing protein 7 OS=Mus musculus OX=10090 GN=Lrrc7 PE=1 SV=1	A0A0G2JDT9 (+5)	Lrrc7	0.24	1.02
ATP-dependent (S)-NAD(P)H-hydrate dehydratase OS=Mus musculus OX=10090 GN=Naxd PE=1 SV=1	J3QMM7 (+4)	Naxd	0.36	1.02
Bifunctional glutamate/proline--tRNA ligase OS=Mus musculus OX=10090 GN=Eprs1 PE=1 SV=4	Q8CGC7	Eprs1	0.13	1
Protein Hook homolog 3 OS=Mus musculus OX=10090 GN=Hook3 PE=1 SV=2	Q8BUK6	Hook3	0.46	1
Cluster of MICOS complex subunit Mic60 OS=Mus musculus OX=10090 GN=Immt PE=1 SV=1 (Q8CAQ8)	Q8CAQ8 [4]	Immt	0.19	-1
Hepatocyte growth factor-regulated tyrosine kinase substrate (Fragment) OS=Mus musculus OX=10090 GN=Hgs PE=1 SV=1	B1ATY9	Hgs	0.25	-1
Lactoylglutathione lyase OS=Mus musculus OX=10090 GN=Glo1 PE=1 SV=3	Q9CPU0	Glo1	0.25	-1
Arf-GAP with GTPase, ANK repeat and PH domain-containing protein 1 OS=Mus musculus OX=10090 GN=Agap1 PE=1 SV=3	E9Q3K3	Agap1	0.46	-1
Potassium voltage-gated channel subfamily A member 2 OS=Mus musculus OX=10090 GN=Kcna2 PE=1 SV=1	P63141	Kcna2	0.46	-1.01
Clathrin interactor 1 OS=Mus musculus OX=10090 GN=Clint1 PE=1 SV=1	Q5SUH6 (+3)	Clint1	0.6	-1.01
Programmed cell death protein 6 OS=Mus musculus OX=10090 GN=Pdcd6 PE=1 SV=2	P12815 (+1)	Pdcd6	0.13	-1.04
Retinol-binding protein 1 OS=Mus musculus OX=10090 GN=Rbp1 PE=1 SV=2	Q00915	Rbp1	0.23	-1.04
Parvalbumin alpha OS=Mus musculus OX=10090 GN=Pvalb PE=1 SV=3	P32848	Pvalb	0.003	-1.05
Isoform 3 of Reticulon-3 OS=Mus musculus OX=10090 GN=Rtn3	Q9ES97-3	Rtn3	0.46	-1.05
Protein-tyrosine-phosphatase OS=Mus musculus OX=10090 GN=Ptprd PE=1 SV=1	B9EJA3 (+16)	Ptprd	0.078	-1.06
Leucine-rich repeat-containing protein 47 OS=Mus musculus OX=10090 GN=Lrrc47 PE=1 SV=1	E9PV22 (+1)	Lrrc47	0.6	-1.07
Xaa-Pro dipeptidase OS=Mus musculus OX=10090 GN=Pepd PE=1 SV=3	Q11136	Pepd	0.15	-1.08
Guanine nucleotide-binding protein subunit gamma OS=Mus musculus OX=10090 GN=Gng7 PE=1 SV=1	G3X9Q2 (+1)	Gng7	0.0015	-1.11
Y-box-binding protein 1 (Fragment) OS=Mus musculus OX=10090 GN=Ybx1 PE=1 SV=1	A2BGG7 (+1)	Ybx1	0.45	-1.11
Coiled-coil domain-containing protein 127 OS=Mus musculus OX=10090 GN=Ccdc127 PE=1 SV=1	E0CYP1 (+3)	Ccdc127	0.35	-1.13
Wiskott-Aldrich syndrome protein family member 3 OS=Mus musculus OX=10090 GN=Wasf3 PE=1 SV=1	Q8VHI6	Wasf3	0.45	-1.13
Fibroblast growth factor 1 OS=Mus musculus OX=10090 GN=Fgf1 PE=1 SV=1	P61148	Fgf1	0.041	-1.17
Phosphodiesterase OS=Mus musculus OX=10090 GN=Pde10a PE=1 SV=1	A0A384DV92 (+5)	Pde10a	0.0027	-1.19
Ceramide transfer protein OS=Mus musculus OX=10090 GN=Cert1 PE=1 SV=1	Q9EQG9 (+2)	Cert1	0.35	-1.19
UMP-CMP kinase 2, mitochondrial OS=Mus musculus OX=10090 GN=Cmpk2 PE=1 SV=2	Q3U5Q7	Cmpk2	0.36	-1.19
AW555464 protein OS=Mus musculus OX=10090 GN=Cep170b PE=1 SV=1	B9EIX2 (+1)	Cep170b	0.55	-1.2
Keratin, type II cytoskeletal 2 oral OS=Mus musculus OX=10090 GN=Krt76 PE=1 SV=1	Q3UV17	Krt76	0.25	-1.21
BTB/POZ domain-containing protein KCTD12 OS=Mus musculus OX=10090 GN=Kctd12 PE=1 SV=1	A0A0R4J2B2 (+1)	Kctd12	0.5	-1.21
Purine nucleoside phosphorylase OS=Mus musculus OX=10090 GN=Pnp PE=1 SV=2	P23492 (+1)	Pnp	0.17	-1.22
Voltage-dependent calcium channel subunit alpha-2/delta-2 OS=Mus musculus OX=10090 GN=Cacna2d2 PE=1 SV=2	E9Q683 (+6)	Cacna2d2	0.17	-1.23
Contactin-2 OS=Mus musculus OX=10090 GN=Cntn2 PE=1 SV=2	Q61330	Cntn2	0.22	-1.23
Target of Myb protein 1 OS=Mus musculus OX=10090 GN=Tom1 PE=1 SV=1	O88746 (+1)	Tom1	0.16	-1.26
Ras-related protein Rab-5B OS=Mus musculus OX=10090 GN=Rab5b PE=1 SV=1	P61021	Rab5b	0.25	-1.26
Serine/arginine-rich-splicing factor 7 OS=Mus musculus OX=10090 GN=Srsf7 PE=1 SV=1	A0A3Q4EH04 (+6)	Srsf7	0.13	-1.28
Receptor-type tyrosine-protein phosphatase S OS=Mus musculus OX=10090 GN=Ptprs PE=1 SV=1	B0V2N1 (+4)	Ptprs	0.33	-1.28
Leucine--tRNA ligase, cytoplasmic OS=Mus musculus OX=10090 GN=Lars1 PE=1 SV=2	Q8BMJ2	Lars1	0.29	-1.29
Glucose 1,6-bisphosphate synthase OS=Mus musculus OX=10090 GN=Pgm2l1 PE=1 SV=1	Q8CAA7	Pgm2l1	0.034	-1.3
TFG protein OS=Mus musculus OX=10090 GN=Tfg PE=1 SV=1	Q9Z1A1	Tfg	0.41	-1.3
Protein FAM177A1 OS=Mus musculus OX=10090 GN=Fam177a1 PE=1 SV=1	Q8BR63	Fam177a1	0.25	-1.31
Constitutive NOS OS=Mus musculus OX=10090 GN=Nos1 PE=1 SV=1	F8WGF2 (+6)	Nos1	0.41	-1.31
Tripartite motif-containing protein 3 OS=Mus musculus OX=10090 GN=Trim3 PE=1 SV=1	Q3TDT0 (+1)	Trim3	0.059	-1.34
Epidermal growth factor receptor substrate 15-like 1 OS=Mus musculus OX=10090 GN=Eps15l1 PE=1 SV=3	Q60902 (+2)	Eps15l1	0.12	-1.35
WASH complex subunit 4 OS=Mus musculus OX=10090 GN=Washc4 PE=1 SV=2	Q3UMB9	Washc4	0.41	-1.35
Aldehyde dehydrogenase family 3 member B1 OS=Mus musculus OX=10090 GN=Aldh3b1 PE=1 SV=1	Q80VQ0	Aldh3b1	0.29	-1.37
Chromodomain-helicase-DNA-binding protein 5 OS=Mus musculus OX=10090 GN=Chd5 PE=1 SV=1	A2A8L1 (+2)	Chd5	0.75	-1.39
Omega-amidase NIT2 OS=Mus musculus OX=10090 GN=Nit2 PE=1 SV=1	A0A338P6G0 (+1)	Nit2	0.2	-1.41
Protein phosphatase 1 regulatory subunit 1B OS=Mus musculus OX=10090 GN=Ppp1r1b PE=1 SV=2	Q60829 (+1)	Ppp1r1b	< 0.0001	-1.44
Microtubule-associated protein 1S OS=Mus musculus OX=10090 GN=Map1s PE=1 SV=1	A0A1D5RLY6 (+1)	Map1s	0.92	-1.5
VPS10 domain-containing receptor SorCS2 OS=Mus musculus OX=10090 GN=Sorcs2 PE=1 SV=2	Q9EPR5	Sorcs2	0.46	-1.61
Mitochondrial Rho GTPase 1 OS=Mus musculus OX=10090 GN=Rhot1 PE=1 SV=1	Q8BG51 (+3)	Rhot1	0.096	-1.62
Kinectin OS=Mus musculus OX=10090 GN=Ktn1 PE=1 SV=1	A0A087WNW3 (+32)	Ktn1	0.75	-1.62
1-acyl-sn-glycerol-3-phosphate acyltransferase OS=Mus musculus OX=10090 GN=Agpat1 PE=1 SV=1	A0A0R4J263 (+1)	Agpat1	0.35	-1.66
Kinesin-like protein OS=Mus musculus OX=10090 GN=Kif3a PE=1 SV=1	B1AQZ2 (+3)	Kif3a	0.75	-1.68
WAS/WASL-interacting protein family member 3 OS=Mus musculus OX=10090 GN=Wipf3 PE=1 SV=1	D3Z5R4 (+3)	Wipf3	0.29	-1.69
Anillin OS=Mus musculus OX=10090 GN=Anln PE=1 SV=2	Q8K298	Anln	0.059	-1.72
Tuberin OS=Mus musculus OX=10090 GN=Tsc2 PE=1 SV=1	A0A2I3BPP1 (+9)	Tsc2	0.17	-1.74
Mitochondrial-processing peptidase subunit beta OS=Mus musculus OX=10090 GN=Pmpcb PE=1 SV=1	Q9CXT8	Pmpcb	0.33	-1.9
Protein lin-7 homolog C OS=Mus musculus OX=10090 GN=Lin7c PE=1 SV=2	O88952	Lin7c	0.35	-2.09
Glucosidase 2 subunit beta OS=Mus musculus OX=10090 GN=Prkcsh PE=1 SV=1	O08795 (+1)	Prkcsh	0.17	-2.1
Alpha-synuclein OS=Mus musculus OX=10090 GN=Snca PE=1 SV=2	O55042 (+1)	Snca	0.00046	-2.19
Guanylate cyclase OS=Mus musculus OX=10090 GN=Gucy1a2 PE=1 SV=1	F8VQK3	Gucy1a2	0.75	-2.37
Hydroxysteroid dehydrogenase-like protein 2 OS=Mus musculus OX=10090 GN=Hsdl2 PE=1 SV=1	B1AX78 (+1)	Hsdl2	0.35	-2.46
N(G),N(G)-dimethylarginine dimethylaminohydrolase 2 OS=Mus musculus OX=10090 GN=Ddah2 PE=1 SV=1	Q99LD8	Ddah2	0.92	-2.66
Vacuolar protein sorting-associated protein 28 homolog OS=Mus musculus OX=10090 GN=Vps28 PE=1 SV=1	A0A2R8VKS6 (+1)	Vps28	0.92	-2.75
Sodium channel protein OS=Mus musculus OX=10090 GN=Scn8a PE=1 SV=1	A0A0J9YUW5 (+7)	Scn8a	0.75	-2.78
Coiled-coil domain-containing protein 6 OS=Mus musculus OX=10090 GN=Ccdc6 PE=1 SV=1	D3YZP9	Ccdc6	0.25	-3.07
Phosphoribosyl pyrophosphate synthase-associated protein 1 OS=Mus musculus OX=10090 GN=Prpsap1 PE=1 SV=1	B1AT82 (+1)	Prpsap1	0.15	-3.24
Sorting nexin-12 OS=Mus musculus OX=10090 GN=Snx12 PE=1 SV=1	O70493 (+3)	Snx12	0.12	-4.81
Phosphatidylinositol-3-phosphatase SAC1 OS=Mus musculus OX=10090 GN=Sacm1l PE=1 SV=1	A0A5F8MPK9 (+1)	Sacm1l	0.46	-4.83
Delta-aminolevulinic acid dehydratase OS=Mus musculus OX=10090 GN=Alad PE=1 SV=1	P10518	Alad	0.17	-6.89
